# Genome-wide Prediction of Potential Polycomb Response Elements and their Functions

**DOI:** 10.1101/516500

**Authors:** Morteza Khabiri, Peter L. Freddolino

## Abstract

The Polycomb-group proteins (PcG) and Trithorax-group proteins (TrxG) are two major epigenetic regulators important for proper differentiation during development (1, 2). In *Drosophila melanogaster* (*D. melanogaster*), Polycomb response elements (PREs) are short segments of DNA with a high density of binding sites for transcription factors (TFs) that recruit PcG and TrxG proteins to chromatin. Each PRE has a different number of binding sites for PcG and TrxG, and these binding sites have different topological organizations. It is thus difficult to find general rules to discover the locations of PREs over the entire genome. We have developed a framework to predict the locations and roles of potential PRE regions over the entire *D. melanogaster* genome using machine learning algorithms. Using a combination of motif-based and simple sequence-based features, we were able to train a random forest (RF) model with very high performance in predicting active PRE regions. This model could distinguish potential PRE regions from non-PRE regions (precision and recall ~0.92 upon cross-validation). In the process, the model suggests that previously unrecognized TFs might contribute to PcG/TrxG recruitment at the PRE locations, as the presence of binding sites for those factors is strongly informative of active PREs. A secondary regression model provides information on features that further differentiate PREs into functional subclasses. Our findings provide both new predictions of 7887 potential PREs in the *D. melanogaster* genome, and new mechanistic insight into the set of DNA-associated proteins that may contribute to PcG recruitment and/or activity.
