## Supplemental Table 4 for "Genome-wide Prediction of Potential Polycomb Response Elements and their Functions"

### Sheet: Sheet1
#The list of TFs exist in ChIP-seq data from Erceg et. al. 2017
ab
Abd.A
Abd.B
ac
achi
Adf1
Aef1
al
amos
aop
ap
Atf.2
Atf6
Awh
bab1
bab2
bap
bcd
BEAF.32
B.H2
bi
bigmax
bin
Blimp.1
BRC1_DROME
brk
bs
bsh
btd
Bteb2
btn
byn
C15
cad
Cf2
CG10267
CG10904
CG11071
CG11504
CG12155
CG12236
CG12768
CG13897
CG14962
CG15601
CG17181
CG3065
CG31670
CG32830
CG33557
CG3919
CG4404
CG4854
CG5180
CG5669
CG5953
CG6272
CG6905
CG7056
CG7368
CG7386
CG7745
CG7928
CG8281
CG8319
CG8765
ci
Clk
crc
CrebA
CrebB.17A
croc
crol
crp
ct
CTCF
cwo
cyc
D19B
da
dan
danr
Deaf1
dimm
Dip3
disco
disco.r
dl
Dll
dmrt99B
Doc1
Doc2
Doc3
Dr
Dref
dsx
dve
dys
E2f
EcR
ECR
eg
Eip74EF
Eip75B
Eip78C
Eip93F
ems
en
ERR
esg
E.spl.
Ets98B
eve
exd
exex
ey
FBgn0261705
FBgn0262139
FBgn0262477
FBgn0262582
FBgn0262656
FBgn0262975
FBgn0263112
FBgn0263118
FBgn0263240
FBpp0073832
FBpp0292044
Fer1
fkh
foxo
fru
ftz
ftz.f1
GATAe
gcm
gcm2
gl
grh
grn
gsb.n
Gsc
gt
h
H15
Hand
hb
hbn
her
Hey
hkb
HLH106
HLH3B
HLH4C
HLH54F
HLHm3
HLHmdelta
Hmx
Hnf4
Hr38
Hr4
Hr46
Hr51
Hr78
Hsf
hth
jim
Jra
ken
klu
Kr
lab
Lag1
lbl
Lim3
lmd
lola
luna
lz
Mad
Max
Med
Mef2
Mes2
Met
Mio
mip120
mirr
Mnt
mor
Myb
nau
INRM
INRM0
INRM1
INRM2
INRM3
INRM4
INRM5
net
NFAT
NfI
Nf.YA
oc
odd
Oli
onecut
opa
Optix
org.1
ovo
pad
pan
pdm2
Pdp1
peb
pfk
pho
phol
IPRM1
IPRM10
IPRM11
IPRM12
IPRM13
IPRM14
IPRM15
IPRM16
IPRM17
IPRM18
IPRM19
IPRM2
IPRM20
IPRM21
IPRM22
IPRM23
IPRM24
IPRM25
IPRM26
IPRM27
IPRM3
IPRM4
IPRM5
IPRM6
IPRM7
IPRM8
IPRM9
pnt
Poxm
Poxn
Pph13
psq
Ptx1
retn
Rfx
rib
rn
RunxA
sage
scro
scrt
sens
sens.2
sfmbt
shn
Side
sim
sima
Six4
slbo
slp1
so
sob
Sox14
Sox15
Sox21a
Sox21b
Sp1
sqz
sr
srp
ss
STAT92E
sug
Su.H.
SU.HW.
sv
svp
tai
tap
Tbp
TFAM
tgo
tin
tj
tll
Trl
ttk
tup
twi
Usf
usp
vfl
vis
vri
Xrp1
yps
z
zen
zen2
